# MICRORNAS REGULATED BY PREGNANCY TARGET THE HIV INTERACTOME

**DOI:** 10.1101/2025.07.21.665982

**Authors:** P.F.T. Cezar-de-Mello, J. Dreyfuss, P. Chen, H. Yamamoto, X. Gao, H. Pan, C. Morrison, G. F. Doncel, R. Barbieri, R. Fichorova

## Abstract

Innate immunity predictors of HIV risk are influenced by reproductive hormone levels, pregnancy, and lactation status. However, the molecular mechanisms underlying these associations remain unclear. MicroRNAs (miRNAs), as post-transcriptional regulators, play key roles in immune regulation and host-virus interactions. We hypothesized that physiological adaptations to pregnancy include the modulation of systemic miRNA expression, which in turn regulates host genes involved in HIV interaction, potentially influencing susceptibility during pregnancy. To test this, we leveraged a large longitudinal cohort from Uganda and Zimbabwe and analyzed 174 serum samples from 88 participants in pre-pregnancy (PP), pregnancy (P), and breastfeeding (BF) states using the HTG EdgeSeq platform. Differentially expressed (DE) miRNAs in pregnancy were identified with false discovery rate (FDR) < 0.1 (29 upregulated and 131 downregulated) by intersecting pairwise comparisons (P vs. PP and P vs. BF). Validated gene targets (2,733) were identified via miRWalk and modular enrichment analysis performed using Cytoscape/ClueGO. Enriched pathways (FDR<0.05) included Adaptive Immune Response, Hippo Signaling, Cellular Senescence, HSV-1 Infection, and two cancer-related pathways. Genes from pregnancy-enriched pathways overlapped with the known HIV-host interactome at the range of 37 to 88%. From this overlap, the Maximal Clique Centrally (MCC) score (cytoHubba) identified 47 unique hub genes acting as essential regulatory nodes of protein-protein interaction (PPI) network. These hub genes were further examined by their expression patterns predicted by DE miRNAs, and explored for their interactions with the HIV interactome, revealing connectivity with 18 HIV proteins - highest with Tat and gp120 - and impact on the HIV replication process. HLA-A was the most connected host gene, followed by BCL2L1, EIF2AK2, PTEN, and CYCS. These findings support the hypothesis that pregnancy-driven systemic miRNAs may shape HIV susceptibility by regulating hub genes with central role in viral evasion of host immunity.

**GRAPHIC ABSTRACT:** 
