## Supplemental Table 4 for "MICRORNAS REGULATED BY PREGNANCY TARGET THE HIV INTERACTOME"

### Sheet: miRNAs DE in pregnancy
Serum miRNAs downregulated in Pregnancy at FDR<0.1 in both the P vs PP and P vs BF comparisons	Serum miRNAs upregulated in Pregnancy at FDR<0.1 in both the P vs PP and P vs BF comparisons
hsa-miR-4756-5p	hsa-miR-1290
hsa-miR-4667-3p	hsa-miR-515-3p
hsa-miR-124-5p	hsa-miR-516a-5p
hsa-miR-6891-3p	hsa-miR-1237-5p
hsa-miR-449a	hsa-miR-512-3p
hsa-miR-2682-3p	hsa-miR-100-5p
hsa-miR-548s	hsa-miR-516b-5p
hsa-miR-129-5p	hsa-miR-1323
hsa-miR-5584-5p	hsa-miR-517a-3p
hsa-miR-4652-3p	hsa-miR-522-3p
hsa-miR-3153	hsa-miR-518c-3p
hsa-miR-1178-5p	hsa-miR-519d-3p
hsa-miR-4277	hsa-miR-521
hsa-miR-4276	hsa-miR-3977
hsa-miR-6851-3p	hsa-miR-6863
hsa-miR-1291	hsa-miR-8086
hsa-miR-1249	hsa-miR-6506-5p
hsa-miR-299-3p	hsa-miR-1283
hsa-miR-4760-3p	hsa-miR-921
hsa-miR-7109-5p	hsa-miR-1267
hsa-miR-5582-5p	hsa-miR-7161-5p
hsa-miR-4683	hsa-miR-525-5p
hsa-miR-671-3p	hsa-miR-378g
hsa-miR-3921	hsa-miR-3617-5p
hsa-miR-5582-3p	hsa-miR-211-3p
hsa-miR-675-5p	hsa-miR-891b
hsa-miR-6748-3p	hsa-miR-7157-3p
hsa-miR-26a-2-3p	hsa-miR-532-3p
hsa-miR-625-5p	hsa-miR-2392
hsa-miR-125b-2-3p
hsa-miR-330-3p
hsa-miR-4417
hsa-miR-4442
hsa-miR-218-2-3p
hsa-miR-4290
hsa-miR-6814-5p
hsa-miR-4294
hsa-miR-6744-3p
hsa-miR-6720-5p
hsa-miR-6740-3p
hsa-miR-2117
hsa-miR-4789-5p
hsa-miR-299-5p
hsa-miR-935
hsa-miR-1247-5p
hsa-miR-6861-3p
hsa-miR-5010-3p
hsa-miR-4293
hsa-miR-6864-3p
hsa-miR-377-3p
hsa-miR-7706
hsa-miR-1199-3p
hsa-miR-6852-5p
hsa-miR-4713-5p
hsa-miR-4447
hsa-miR-4326
hsa-miR-6761-5p
hsa-miR-7854-3p
hsa-miR-4761-3p
hsa-miR-8079
hsa-miR-4745-3p
hsa-miR-6715b-3p
hsa-miR-663b
hsa-miR-3667-3p
hsa-miR-6842-3p
hsa-miR-376c-5p
hsa-miR-7162-3p
hsa-miR-218-1-3p
hsa-miR-7152-3p
hsa-miR-623
hsa-miR-4267
hsa-let-7g-3p
hsa-miR-139-3p
hsa-miR-4697-5p
hsa-miR-372-3p
hsa-miR-2114-5p
hsa-miR-3917
hsa-miR-4731-5p
hsa-miR-6774-3p
hsa-miR-6499-5p
hsa-miR-6811-5p
hsa-miR-646
hsa-miR-6741-3p
hsa-miR-6848-3p
hsa-miR-135b-3p
hsa-miR-3191-5p
hsa-miR-874-3p
hsa-miR-3177-3p
hsa-miR-6069
hsa-miR-4673
hsa-miR-4706
hsa-miR-4297
hsa-miR-873-5p
hsa-miR-6816-3p
hsa-miR-2467-5p
hsa-miR-572
hsa-miR-7846-3p
hsa-miR-6821-3p
hsa-miR-4707-5p
hsa-miR-3714
hsa-miR-6791-3p
hsa-miR-4746-5p
hsa-miR-662
hsa-miR-6081
hsa-miR-193a-3p
hsa-miR-4783-3p
hsa-miR-4664-3p
hsa-miR-497-3p
hsa-miR-410-3p
hsa-miR-933
hsa-miR-4522
hsa-miR-4473
hsa-miR-1307-5p
hsa-miR-5008-5p
hsa-miR-1343-5p
hsa-miR-4665-5p
hsa-miR-671-5p
hsa-miR-3124-5p
hsa-miR-3169
hsa-miR-5682
hsa-miR-3677-5p
hsa-miR-4793-5p
hsa-miR-4266
hsa-miR-648
hsa-miR-619-3p
hsa-miR-339-3p
hsa-miR-3681-5p
hsa-miR-6080
hsa-miR-6770-3p
hsa-miR-6750-5p
hsa-miR-4519
