## Supplemental Table 7 for "MICRORNAS REGULATED BY PREGNANCY TARGET THE HIV INTERACTOME"

### Sheet: Enrichment_Pregnancy
KEGG or GO ID	Term	Term PValue	Term PValue Corrected with Bonferroni step down	Group PValue	Group PValue Corrected with Bonferroni step down	Functional Groups	% Associated Genes	Nr. Genes	Cluster	Genes Cluster #1	Genes Cluster #2	%Genes Cluster #1	%Genes Cluster #2	%Genes Cluster #1.adjusted.to.input.list.size	%Genes Cluster #2.adjusted.to.input.list.size	Associated Genes Found
GO:0002250	Adaptive immune response	7.72639e-08	1.45256e-05	7.72639e-08	7.72639e-08	Adaptive immune response	8.73908	70	Specific for Cluster #1	[ALOX15, B2M, BTLA, BTN3A2, C1QBP, C1RL, C3, C8A, CAMK4, CD209, CD226, CD84, CTSS, EBAG9, EMP2, EPHB2, ERAP2, ERCC1, FCGR3B, FZD5, HFE, HLA-A, HLA-DOA, HMGB1, ICOSLG, IL17RA, IL6R, INSL6, KLHL7, KLRD1, LAIR1, LAX1, LEF1, MALT1, MAP3K7, MCOLN2, NFKBID, NSD2, OTUB1, P2RX7, PAG1, PRDM1, PVR, RAB27A, RAET1E, RAP1GAP2, RAPGEF3, RORA, SIGLEC10, SIRT1, SLAMF1, SLC11A1, SLC6A20, SOCS3, STX7, TANK, TARP, …	[CAMK4, CD226, CD274, ERCC1, HFE, HMGB1, HNRNPC, MALT1, PVR, SANBR, SMAD7, SOCS5, TRAF3IP2, TREM1, TXK]	80.7692	19.2308	73.9284	26.0716	[ALOX15, B2M, BTLA, BTN3A2, C1QBP, C1RL, C3, C8A, CAMK4, CD209, CD226, CD274, CD84, CTSS, EBAG9, EMP2, EPHB2, ERAP2, ERCC1, FCGR3B, FZD5, HFE, HLA-A, HLA-DOA, HMGB1, HNRNPC, ICOSLG, IL17RA, IL6R, INSL6, KLHL7, KLRD1, LAIR1, LAX1, LEF1, MALT1, MAP3K7, MCOLN2, NFKBID, NSD2, OTUB1, P2RX7, PAG1, PRDM1, PVR, RAB27A, RAET1E, RAP1GAP2, RAPGEF3, RORA, SANBR, SIGLEC10, SIRT1, SLAMF1, SLC11A1, SLC6A20, SMA…
KEGG:04218	Cellular senescence	2.16682e-06	0.000962069	2.16682e-06	1.08341e-05	Cellular senescence	28.8462	45	Specific for Cluster #1	[AKT3, BTRC, CALM1, CAPN1, CCND1, CCND2, CCNE2, CDK2, CDK6, CHEK1, E2F2, E2F3, E2F4, FOXM1, FOXO3, HLA-A, ITPR2, MAP2K6, MAPK14, MCU, MDM2, MRAS, MRE11, NFATC1, NFATC2, NRAS, PIK3CB, PIK3R1, PPP1CB, PPP3CA, PTEN, RAD50, RBBP4, RBL1, SIRT1, SMAD2, SMAD3, TGFB2, TGFBR1, TRAF3IP2, TRPM7, ZFP36L1]	[AKT3, CCND1, CDK2, E2F1, FOXM1, LIN52, MAPK14, MDM2, MRAS, NRAS, PPP3R1, TRAF3IP2]	77.7778	22.2222	70.2646	29.7354	[AKT3, BTRC, CALM1, CAPN1, CCND1, CCND2, CCNE2, CDK2, CDK6, CHEK1, E2F1, E2F2, E2F3, E2F4, FOXM1, FOXO3, HLA-A, ITPR2, LIN52, MAP2K6, MAPK14, MCU, MDM2, MRAS, MRE11, NFATC1, NFATC2, NRAS, PIK3CB, PIK3R1, PPP1CB, PPP3CA, PPP3R1, PTEN, RAD50, RBBP4, RBL1, SIRT1, SMAD2, SMAD3, TGFB2, TGFBR1, TRAF3IP2, TRPM7, ZFP36L1]
KEGG:04390	Hippo signaling pathway	1.39706e-05	0.00618897	1.39706e-05	5.58824e-05	Hippo signaling pathway	27.3885	43	Specific for Cluster #1	[ACTG1, BIRC5, BMP8A, BMPR1A, BTRC, CCND1, CCND2, CTNNA3, DVL3, FGF1, FZD5, GDF7, LEF1, LIMD1, LLGL2, MOB1B, NF2, NKD1, PARD6B, PPP1CB, PPP2CA, PPP2R2A, SMAD2, SMAD3, SMAD4, TEAD1, TGFB2, TGFBR1, WNT3, WNT4, WNT7B, WNT9A, WNT9B, YWHAB, YWHAG, YWHAZ]	[BIRC5, BMP8B, CCND1, CSNK1E, FRMD6, MOB1A, NF2, PARD3, SMAD4, SMAD7, WWC1, YWHAZ]	75	25	66.9468	33.0532	[ACTG1, BIRC5, BMP8A, BMP8B, BMPR1A, BTRC, CCND1, CCND2, CSNK1E, CTNNA3, DVL3, FGF1, FRMD6, FZD5, GDF7, LEF1, LIMD1, LLGL2, MOB1A, MOB1B, NF2, NKD1, PARD3, PARD6B, PPP1CB, PPP2CA, PPP2R2A, SMAD2, SMAD3, SMAD4, SMAD7, TEAD1, TGFB2, TGFBR1, WNT3, WNT4, WNT7B, WNT9A, WNT9B, WWC1, YWHAB, YWHAG, YWHAZ]
KEGG:05168	Herpes simplex virus 1 infection	2.82597e-05	0.0124908	2.82597e-05	8.4779e-05	Herpes simplex virus 1 infection	21.0101	104	Specific for Cluster #1	[AKT3, APAF1, B2M, BCL2L1, C3, CALR, CYCS, EIF2AK2, EIF2B5, EIF2S1, HCFC1, HCFC2, HLA-A, HLA-DOA, IRAK4, MAP3K7, MAVS, NECTIN1, PIK3CB, PIK3R1, POU2F1, POU2F2, POU2F3, PPP1CB, SOCS3, SRSF1, SRSF2, STAT2, STING1, TAPBP, TNFSF14, TRAF3, ZFP30, ZNF101, ZNF141, ZNF175, ZNF224, ZNF268, ZNF275, ZNF282, ZNF284, ZNF285, ZNF286A, ZNF3, ZNF317, ZNF320, ZNF324B, ZNF333, ZNF33A, ZNF347, ZNF37A, ZNF383, ZNF41…	[AKT3, IFNAR1, IFNAR2, MAVS, POU2F1, POU2F3, SRSF9, ZNF101, ZNF12, ZNF154, ZNF275, ZNF3, ZNF347, ZNF426, ZNF514, ZNF557, ZNF562, ZNF582, ZNF623, ZNF705A, ZNF785, ZNF829]	80.8696	19.1304	74.053	25.947	[AKT3, APAF1, B2M, BCL2L1, C3, CALR, CYCS, EIF2AK2, EIF2B5, EIF2S1, HCFC1, HCFC2, HLA-A, HLA-DOA, IFNAR1, IFNAR2, IRAK4, MAP3K7, MAVS, NECTIN1, PIK3CB, PIK3R1, POU2F1, POU2F2, POU2F3, PPP1CB, SOCS3, SRSF1, SRSF2, SRSF9, STAT2, STING1, TAPBP, TNFSF14, TRAF3, ZFP30, ZNF101, ZNF12, ZNF141, ZNF154, ZNF175, ZNF224, ZNF268, ZNF275, ZNF282, ZNF284, ZNF285, ZNF286A, ZNF3, ZNF317, ZNF320, ZNF324B, ZNF333,…
KEGG:05214	Glioma	7.64075e-05	0.0336957	7.64075e-05	0.000152815	Glioma	32	24	Specific for Cluster #1	[AKT3, CALM1, CAMK2A, CAMK2G, CAMK4, CCND1, CDK6, DDB2, E2F2, E2F3, GRB2, IGF1, IGF1R, MDM2, NRAS, PDGFB, PDGFRA, PIK3CB, PIK3R1, PLCG1, PRKCA, PTEN, TGFA]	[AKT3, CAMK2G, CAMK4, CCND1, E2F1, IGF1R, MDM2, NRAS, PDGFB]	71.875	28.125	63.3076	36.6924	[AKT3, CALM1, CAMK2A, CAMK2G, CAMK4, CCND1, CDK6, DDB2, E2F1, E2F2, E2F3, GRB2, IGF1, IGF1R, MDM2, NRAS, PDGFB, PDGFRA, PIK3CB, PIK3R1, PLCG1, PRKCA, PTEN, TGFA]
KEGG:05225	Hepatocellular carcinoma	7.91992e-05	0.0348477	7.91992e-05	7.91992e-05	Hepatocellular carcinoma	25.5952	43	Specific for Cluster #1	[ACTG1, AKT3, ARID1A, ARID1B, BCL2L1, CCND1, CDK6, CSNK1A1, DDB2, DPF3, DVL3, E2F2, E2F3, FRAT2, FZD5, GRB2, GSTM3, GSTO2, HMOX1, IGF1R, IGF2, LEF1, NRAS, PIK3CB, PIK3R1, PLCG1, PRKCA, PTEN, SMAD2, SMAD3, SMAD4, SMARCD1, TGFA, TGFB2, TGFBR1, TXNRD1, WNT3, WNT4, WNT7B, WNT9A, WNT9B]	[AKT3, CCND1, CSNK1A1, E2F1, IGF1R, MGST3, NRAS, SMAD4]	83.6735	16.3265	77.579	22.421	[ACTG1, AKT3, ARID1A, ARID1B, BCL2L1, CCND1, CDK6, CSNK1A1, DDB2, DPF3, DVL3, E2F1, E2F2, E2F3, FRAT2, FZD5, GRB2, GSTM3, GSTO2, HMOX1, IGF1R, IGF2, LEF1, MGST3, NRAS, PIK3CB, PIK3R1, PLCG1, PRKCA, PTEN, SMAD2, SMAD3, SMAD4, SMARCD1, TGFA, TGFB2, TGFBR1, TXNRD1, WNT3, WNT4, WNT7B, WNT9A, WNT9B]
