## Supplemental Table 8 for "MICRORNAS REGULATED BY PREGNANCY TARGET THE HIV INTERACTOME"

### Sheet: sheet1
Genes in Pregnancy-Enriched Pathways Targeted by DE-miRNAs and Shared with the HIV Interactome
Gene Symbol	NCBI gene ID	Gene name	Aliases	Pathway or term
ACTG1	71	actin gamma 1	ACT, ACTG, DFNA20, DFNA26, HEL-176	Hippo signaling pathway | Hepatocellular carcinoma
AKT3	10000	AKT serine/threonine kinase 3	MPPH, MPPH2, PKB-GAMMA, PKBG, PRKBG	Cellular senescene | Herpes simplex virus 1 infection | Glioma | Hepatocellular carcinoma
APAF1	317	apoptotic peptidase activating factor 1	APAF-1, CED4	Herpes simplex virus 1 infection
ARID1A	8289	AT-rich interaction domain 1A	B120, BAF250, BAF250a, BM029, C1orf4	Hepatocellular carcinoma
B2M	567	beta-2-microglobulin	AMYLD6, IMD43, MHC1D4	Herpes simplex virus 1 infection |Adaptive immune response
BCL2L1	598	BCL2 like 1	BCL-XL/S, BCL2L, BCLX, Bcl-X, PPP1R52	Herpes simplex virus 1 infection | Hepatocellular carcinoma
BIRC5	332	baculoviral IAP repeat containing 5	API4, EPR-1	Hippo signaling pathway
BMPR1A	657	bone morphogenetic protein receptor type 1A	10q23del, ACVRLK3, ALK-3, ALK3, BMPR-1A	Hippo signaling pathway
BTLA	151888	B and T lymphocyte associated	BTLA1, CD272	Adaptive immune response
BTRC	8945	beta-transducin repeat containing E3 ubiquitin protein ligase	BETA-TRCP, FBW1A, FBXW1, FBXW1A, FWD1	Cellular senescence | Hippo signaling pathway
C1QBP	708	complement C1q binding protein	COXPD33, GC1QBP, HABP1, SF2AP32, SF2p32	Adaptive immune response
C1RL	51279	complement C1r subcomponent like	C1RL1, C1RLP, C1r-LP, CLSPa	Adaptive immune response
C3	718	complement C3	AHUS5, ARMD9, ASP, C3a, C3b	Herpes simplex virus 1 infection |Adaptive immune response
CALM1	801	calmodulin 1	CALML2, CAM2, CAM3, CAMB, CAMC	Cellular senescence | Glioma
CALR	811	calreticulin	CALR1, CRT, HEL-S-99n, RO, SSA	Herpes simplex virus 1 infection
CAMK2A	815	calcium/calmodulin dependent protein kinase II alpha	CAMKA, CaMKIINalpha, CaMKIIalpha, MRD53, MRT63	Glioma
CAMK2G	818	calcium/calmodulin dependent protein kinase II gamma	CAMK, CAMK-II, CAMKG, MRD59	Glioma
CAMK4	814	calcium/calmodulin dependent protein kinase IV	CaMK IV, CaMK-GR, CaMKIV, caMK	Glioma |Adaptive immune response
CAPN1	823	calpain 1	CANP, CANP1, CANPL1, SPG76, muCANP	Cellular senescence
CCND1	595	cyclin D1	BCL1, D11S287E, PRAD1, U21B31	cellular senescence|Hippo signalling pathway|Glioma|Hepatocellular carcinoma
CCND2	894	cyclin D2	KIAK0002, MPPH3	Cellular senescence |Hippo signaling pathway
CD209	30835	CD209 molecule	CDSIGN, CLEC4L, DC-SIGN, DC-SIGN1, hDC-SIGN	Adaptive immune response
CD226	10666	CD226 molecule	DNAM-1, DNAM1, PTA1, TLiSA1	Adaptive immune response
CD274	29126	CD274 molecule	B7-H, B7H1, PD-L1, PDCD1L1, PDCD1LG1	Adaptive immune response
CDK2	1017	cyclin dependent kinase 2	CDKN2, p33(CDK2)	Cellular senescence
CDK6	1021	cyclin dependent kinase 6	MCPH12, PLSTIRE	Cellular senescence | Glioma | Hepatocellular carcinoma
CHEK1	1111	checkpoint kinase 1	CHK1, OZEMA21	Cellular senescence
CTNNA3	29119	catenin alpha 3	ARVD13, VR22	Hippo signaling pathway
CTSS	1520	cathepsin S		Adaptive immune response
CYCS	54205	cytochrome c, somatic	CYC, HCS, THC4	Herpes simplex virus 1 infection
DDB2	1643	damage specific DNA binding protein 2	DDBB, UV-DDB2, XPE	Glioma | Hepatocellular carcinoma
E2F1	1869	E2F transcription factor 1	E2F-1, RBAP1, RBBP3, RBP3	Cellular senescence | Glioma | Hepatocellular carcinoma
E2F4	1874	E2F transcription factor 4	E2F-4	Cellular senescence
EBAG9	9166	estrogen receptor binding site associated antigen 9	EB9, PDAF	Adaptive immune response
EIF2AK2	5610	eukaryotic translation initiation factor 2 alpha kinase 2	DYT33, EIF2AK1, LEUDEN, PKR, PPP1R83	Herpes simplex virus 1 infection
EIF2B5	8893	eukaryotic translation initiation factor 2B subunit epsilon	CACH, CLE, EIF-2B, EIF2Bepsilon, LVWM	Herpes simplex virus 1 infection
EIF2S1	1965	eukaryotic translation initiation factor 2 subunit alpha	EIF-2, EIF-2A, EIF-2alpha, EIF2, EIF2A	Herpes simplex virus 1 infection
EPHB2	2048	EPH receptor B2	BDPLT22, CAPB, DRT, EK5, EPHT3	Adaptive immune response
ERAP2	64167	endoplasmic reticulum aminopeptidase 2	L-RAP, LRAP	Adaptive immune response
ERCC1	2067	ERCC excision repair 1, endonuclease non-catalytic subunit	COFS4, RAD10, UV20	Adaptive immune response
FCGR3B	2215	Fc gamma receptor IIIb	CD16, CD16-I, CD16A, CD16b, FCG3	Adaptive immune response
FGF1	2246	fibroblast growth factor 1	AFGF, ECGF, ECGF-beta, ECGFA, ECGFB	Hippo signaling pathway
FOXM1	2305	forkhead box M1	FKHL16, FOXM1A, FOXM1B, FOXM1C, HFH-11	Cellular senescence
FOXO3	2309	forkhead box O3	AF6q21, FKHRL1, FKHRL1P2, FOXO2, FOXO3A	Cellular senescence
GRB2	2885	growth factor receptor bound protein 2	ASH, EGFRBP-GRB2, Grb3-3, MST084, MSTP084	Glioma | Hepatocellular carcinoma
HCFC1	3054	host cell factor C1	CFF, HCF, HCF-1, HCF1, HFC1	Herpes simplex virus 1 infection
HFE	3077	homeostatic iron regulator	HFE1, HH, HLA-H, MVCD7, TFQTL2	Adaptive immune response
HLA-A	3105	major histocompatibility complex, class I, A	HLAA	cellular senescence|Herpes simplex virus 1 infection|Adaptive immune response
HLA-DOA	3111	major histocompatibility complex, class II, DO alpha	HLA-DNA, HLA-DZA, HLADZ	Herpes simplex virus 1 infection | Adaptive immune response
HMGB1	3146	high mobility group box 1	HMG-1, HMG1, HMG3, SBP-1	Adaptive immune response
HMOX1	3162	heme oxygenase 1	HMOX1D, HO-1, HSP32, bK286B10	Hepatocellular carcinoma
HNRNPC	3183	heterogeneous nuclear ribonucleoprotein C	C1, C2, HNRNP, HNRPC, MRD74	Adaptive immune response
IFNAR1	3454	interferon alpha and beta receptor subunit 1	AVP, IFN-alpha-REC, IFNAR, IFNBR, IFRC	Herpes simplex virus 1 infection
IFNAR2	3455	interferon alpha and beta receptor subunit 2	IFN-R, IFN-R-2, IFN-alpha-REC, IFNABR, IFNARB	Herpes simplex virus 1 infection
IGF1	3479	insulin like growth factor 1	IGF, IGF-I, IGFI, MGF	Glioma
IGF1R	3480	insulin like growth factor 1 receptor	CD221, IGFIR, IGFR, JTK13	Glioma | Hepatocellular carcinoma
IL6R	3570	interleukin 6 receptor	CD126, HIES5, IL-1Ra, IL-6R, IL-6R-1	Adaptive immune response
ITPR2	3709	inositol 1,4,5-trisphosphate receptor type 2	ANHD, CFAP48, INSP3R2, IP3R2	Cellular senescence
KLHL7	55975	kelch like family member 7	CISS3, KLHL6, PERCHING, SBBI26	Adaptive immune response
KLRD1	3824	killer cell lectin like receptor D1	CD94	Adaptive immune response
LAIR1	3903	leukocyte associated immunoglobulin like receptor 1	CD305, LAIR-1	Adaptive immune response
LAX1	54900	lymphocyte transmembrane adaptor 1	LAX	Adaptive immune response
LEF1	51176	lymphoid enhancer binding factor 1	LEF-1, TCF10, TCF1ALPHA, TCF7L3	Hippo signaling pathway | Hepatocellular carcinoma | Adptive immune response
LIMD1	8994	LIM domain containing 1		Hippo signaling pathway
MAP2K6	5608	mitogen-activated protein kinase kinase 6	CRCMSL, MAPKK6, MEK6, MKK6, PRKMK6	Cellular senescence
MAP3K7	6885	mitogen-activated protein kinase kinase kinase 7	CSCF, FMD2, MEKK7, TAK1, TGF1a	Herpes simplex virus 1 infection | Adaptive immune response
MAPK14	1432	mitogen-activated protein kinase 14	CSBP, CSBP1, CSBP2, CSPB1, EXIP	Cellular senescence
MAVS	57506	mitochondrial antiviral signaling protein	CARDIF, IPS-1, IPS1, VISA	Herpes simplex virus 1 infection
MDM2	4193	MDM2 proto-oncogene	ACTFS, HDMX, LSKB, hdm2	Cellular senescence | Glioma
MGST3	4259	microsomal glutathione S-transferase 3	GST-3, GST-III	Hepatocellular carcinoma
MRE11	4361	MRE11 homolog, double strand break repair nuclease	ATLD, HNGS1, MRE11A, MRE11B	Cellular senescence
NECTIN1	5818	nectin cell adhesion molecule 1	CD111, CLPED1, ED4, HIgR, HV1S	Herpes simplex virus 1 infection
NF2	4771	NF2, moesin-ezrin-radixin like (MERLIN) tumor suppressor	ACN, BANF, SCH, SWNV, merlin-1	Hippo signaling pathway
NFATC1	4772	nuclear factor of activated T cells 1	NF-ATC, NF-ATc1.2, NFAT2, NFATc	Cellular senescence
NFATC2	4773	nuclear factor of activated T cells 2	JCOSL, NFAT1, NFATP	Cellular senescence
NRAS	4893	NRAS proto-oncogene, GTPase	ALPS4, CMNS, KRAS, N-ras, NCMS	Cellular senescence | Glioma | Hepatocellular carcinoma
OTUB1	55611	OTU deubiquitinase, ubiquitin aldehyde binding 1	HSPC263, OTB1, OTU1	Adaptive immune response
P2RX7	5027	purinergic receptor P2X 7	P2X7	Adaptive immune response
PDGFB	5155	platelet derived growth factor subunit B	IBGC5, PDGF-2, PDGF2, SIS, SSV	Glioma
PIK3CB	5291	phosphatidylinositol-4,5-bisphosphate 3-kinase catalytic subunit beta	P110BETA, PI3K, PI3KBETA, PIK3C1	cellular senescene | Herpes simplex virus 1 infection | Glioma | Hepatocellular carcinoma
PIK3R1	5295	phosphoinositide-3-kinase regulatory subunit 1	AGM7, GRB1, IMD36, p85, p85-ALPHA	cellular senescene | Herpes simplex virus 1 infection | Glioma | Hepatocellular carcinoma
PLCG1	5335	phospholipase C gamma 1	IDAA, NCKAP3, PLC-II, PLC1, PLC148	Glioma | Hepatocellular carcinoma
POU2F1	5451	POU class 2 homeobox 1	OCT1, OTF1, Oct1Z, oct-1B	Herpes simplex virus 1 infection
POU2F2	5452	POU class 2 homeobox 2	OCT2, OTF2, Oct-2	Herpes simplex virus 1 infection
PPP1CB	5500	protein phosphatase 1 catalytic subunit beta	HEL-S-80p, MP, NSLH2, PP-1B, PP1B	Cellular senescence | Herpes simplex virus 1 infection | Hippo signaling pathway
PPP2CA	5515	protein phosphatase 2 catalytic subunit alpha	HJS3, NEDLBA, PP2Ac, PP2CA, PP2Calpha	Hippo signaling pathway
PPP2R2A	5520	protein phosphatase 2 regulatory subunit Balpha	B55, B55A, B55ALPHA, PR52A, PR55A	Hippo signaling pathway
PPP3CA	5530	protein phosphatase 3 catalytic subunit alpha	ACCIID, CALN, CALNA, CALNA1, CCN1	Cellular senescence
PPP3R1	5534	protein phosphatase 3 regulatory subunit B, alpha	CALNB1, CNB, CNB1	Cellular senescence
PRDM1	639	PR/SET domain 1	BLIMP-1, BLIMP1, PRDI-BF1	Adaptive immune response
PRKCA	5578	protein kinase C alpha	AAG6, PKC-alpha, PKCA, PKCI+/-, PKCalpha	Glioma | Hepatocellular carcinoma
PTEN	5728	phosphatase and tensin homolog	10q23del, BZS, CWS1, DEC, GLM2	Cellular senescence | Glioma | Hepatocellular carcinoma
PVR	5817	PVR cell adhesion molecule	CD155, HVED, NECL5, Necl-5, PVS	Adaptive immune response
RAB27A	5873	RAB27A, member RAS oncogene family	GS2, HsT18676, RAB27, RAM	Adaptive immune response
RAPGEF3	10411	Rap guanine nucleotide exchange factor 3	CAMP-GEFI, EPAC, EPAC1, HSU79275, bcm910	Adaptive immune response
RBBP4	5928	RB binding protein 4, chromatin remodeling factor	NURF55, RBAP48, lin-53	Cellular senescence
SIRT1	23411	sirtuin 1	SIR2, SIR2L1, SIR2alpha	Cellular senescence | Adaptive immune response
SLC6A20	54716	solute carrier family 6 member 20	IMINO, SIT1, XT3, Xtrp3	Adaptive immune response
SMAD2	4087	SMAD family member 2	CHTD8, JV18, JV18-1, LDS6, MADH2	Cellular senescence | Hippo signaling pathway |Hepatocellular carcinoma
SMAD3	4088	SMAD family member 3	HSPC193, HsT17436, JV15-2, LDS1C, LDS3	Cellular senescence | Hippo signaling pathway |Hepatocellular carcinoma
SMAD4	4089	SMAD family member 4	DPC4, JIP, MADH4, MYHRS	Hippo signaling pathway | Hepatocellular carcinoma
SMAD7	4092	SMAD family member 7	CRCS3, MADH7, MADH8	Hippo signaling pathway | Adaptive immune response
SMARCD1	6602	SWI/SNF related BAF chromatin remodeling complex subunit D1	BAF60A, CRACD1, CSS11, Rsc6p	Hepatocellular carcinoma
SOCS3	9021	suppressor of cytokine signaling 3	ATOD4, CIS3, Cish3, SOCS-3, SSI-3	Herpes simplex virus 1 infection | Adaptive immune response
SRSF1	6426	serine and arginine rich splicing factor 1	ASF, NEDFBA, SF2, SF2p33, SFRS1	Herpes simplex virus 1 infection
SRSF2	6427	serine and arginine rich splicing factor 2	PR264, SC-35, SC35, SFRS2, SFRS2A	Herpes simplex virus 1 infection
SRSF9	8683	serine and arginine rich splicing factor 9	SFRS9, SRp30c	Herpes simplex virus 1 infection
STAT2	6773	signal transducer and activator of transcription 2	IMD44, ISGF-3, P113, PTORCH3, STAT113	Herpes simplex virus 1 infection
STING1	340061	stimulator of interferon response cGAMP interactor 1	ERIS, MITA, MPYS, NET23, SAVI	Herpes simplex virus 1 infection
STX7	8417	syntaxin 7		Adaptive immune response
TANK	10010	TRAF family member associated NFKB activator	I-TRAF, ITRAF, TRAF2	Adaptive immune response
TAPBP	6892	TAP binding protein	MHC1D3, NGS17, TAPA, TPN, TPSN	Herpes simplex virus 1 infection
TFRC	7037	transferrin receptor	CD71, IMD46, T9, TFR, TFR1	Adaptive immune response
TGFA	7039	transforming growth factor alpha	TFGA	Glioma | Hepatocellular carcinoma
TGFB2	7042	transforming growth factor beta 2	G-TSF, LDS4, TGF-beta2	Cellular senescence | Hippo signaling pathway |Hepatocellular carcinoma
TGFBR1	7046	transforming growth factor beta receptor 1	AAT5, ACVRLK4, ALK-5, ALK5, ESS1	Cellular senescence | Hippo signaling pathway |Hepatocellular carcinoma
TNFRSF1B	7133	TNF receptor superfamily member 1B	CD120b, TBPII, TNF-R-II, TNF-R75, TNFBR	Adaptive immune response
TNFSF14	8740	TNF superfamily member 14	CD258, HVEML, LIGHT, LTg	Herpes simplex virus 1 infection
TRAF3	7187	TNF receptor associated factor 3	CAP-1, CAP1, CD40bp, CRAF1, IIAE5	Herpes simplex virus 1 infection
TREM1	54210	triggering receptor expressed on myeloid cells 1	CD354, TREM-1	Adaptive immune response
TRPM7	54822	transient receptor potential cation channel subfamily M member 7	ALSPDC, CHAK, CHAK1, LTRPC7, LTrpC-7	Cellular senescence
TXNRD1	7296	thioredoxin reductase 1	GRIM-12, TR, TR1, TRXR1, TXNR	Hepatocellular carcinoma
UNG	7374	uracil DNA glycosylase	DGU, HIGM4, HIGM5, UDG, UNG1	Adaptive immune response
YWHAB	7529	tyrosine 3-monooxygenase/tryptophan 5-monooxygenase activation protein beta	GW128, HEL-S-1, HS1, KCIP-1, YWHAA	Hippo signaling pathway
YWHAG	7532	tyrosine 3-monooxygenase/tryptophan 5-monooxygenase activation protein gamma	14-3-3GAMMA, DEE56, EIEE56, PPP1R170	Hippo signaling pathway
YWHAZ	7534	tyrosine 3-monooxygenase/tryptophan 5-monooxygenase activation protein zeta	14-3-3-zeta, HEL-S-3, HEL-S-93, HEL4, KCIP-1	Hippo signaling pathway
ZNF12	7559	zinc finger protein 12	GIOT-3, HZF11, KOX3, ZNF325	Herpes simplex virus 1 infection
ZNF175	7728	zinc finger protein 175	OTK18	Herpes simplex virus 1 infection
ZNF333	84449	zinc finger protein 333		Herpes simplex virus 1 infection
ZNF556	80032	zinc finger protein 556		Herpes simplex virus 1 infection
ZNF785	146540	zinc finger protein 785	ZNF688	Herpes simplex virus 1 infection
ZNF791	163049	zinc finger protein 791		Herpes simplex virus 1 infection
